# Prognostic Biomarkers for Predicting Papillary Thyroid Carcinoma Patients at High Risk Using Nine Genes of Apoptotic Pathway

**DOI:** 10.1101/2020.11.25.397547

**Authors:** Chakit Arora, Dilraj Kaur, G.P.S Raghava

## Abstract

**Objectives:** Aberrant expression of apoptotic genes has been associated with papillary thyroid carcinoma (PTC) in the past, however, their prognostic role and utility as biomarkers remains poorly understood.

**Materials and methods:** In this study, we analysed 505 PTC patients by employing Cox-PH regression techniques, prognostic index models and machine learning methods to elucidate the relationship between overall survival (OS) of PTC patients and 165 apoptosis related genes.

**Results:** It was observed that nine genes (ANXA1, TGFBR3, CLU, PSEN1, TNFRSF12A, GPX4, TIMP3, LEF1, BNIP3L) showed significant association with OS of PTC patients. Five out of nine genes were found to be positively correlated with OS of the patients, while the remaining four genes were negatively correlated. These genes were used for developing risk prediction models. Our voting-based model achieved highest performance (HR=41.59, p=3.36×10^−4^, C=0.84, logrank-p=3.8×10^−8^). The performance of voting-based model improved significantly when we used the age of patients with prognostic biomarker genes and achieved HR=57.04 with p=10^−4^ (C=0.88, logrank-p=1.44×10^−9^). We also developed classification models that can classify high risk patients (survival ≤ 6 years) and low risk patients (survival > 6 years). Our best model achieved AUROC of 0.92. Since these genes can also be used as potential therapeutic targets in PTC, we identified potential drug molecules which could modulate their expression profile.

**Conclusion:** This study briefly revealed the key prognostic biomarker genes in the apoptotic pathway whose altered expression is associated with PTC progression and aggressiveness. In addition to this, risk assessment models proposed here can help in efficient management of PTC patients.
