## Supplementary S1 for "Prognostic Biomarkers for Predicting Papillary Thyroid Carcinoma Patients at High Risk Using Nine Genes of Apoptotic Pathway"

### Sheet: Table 1
					Dataset Information
				Factor	Category	N
			1	Histologic diagnosis	Classical PTC	358
					Follicular PTC	102
					Tall Cell PTC	36
					Others	9
			2	Gender	Male	136
					Female	369
			3	Age	>60	113
					<=60	392
			4	Race	White	334
					American Indian, African American/Black, Asian	79
					Unknown	92
			5	Residual Tumor	R1	52
					R2	4
					R0	387
					RX	30
					Unknown	32
			6	Extrathyroidal extension	Yes (T3,T4a,T4b)	153
					No	334
					Unknown	18
			7	Laterality	Bilateral	86
					Right lobe	215
					Left lobe	176
					Isthmus	22
					Unknown	6
			8	Focality	Unifocal	268
					Multifocal	227
					Unknown	10
			9	Pahtologic Stage	Stage I	284
					Stage II	52
					Stage III	112
					Stage IV, Iva, Ivc	55
					Unknown	2
			10	AJCC T stage	T1	44
					T1a	19
					T1b	80
					T2	166
					T3	171
					T4	9
					T4a	14
					TX	2
			11	AJCC N stage	N0	230
					N1	58
					N1a	92
					N1b	75
					NX	50
			12	AJCC M stage	M0	282
					M1	9
					MX	213
					Unknown	1

### Sheet: Table 2
Genes	HR (>median)	P-value	HR (<=median)		Color code
ANXA1	0.141028	0.00282255	7.0908		Statistically significant
TGFBR3	5.68489	0.00790259	0.175905		Statistically insignificant
CLU	0.177459	0.00814949	5.63512		Not present in TCGA-THCA
PSEN1	0.146412	0.0120138	6.83004
TNFRSF12A	0.252974	0.0156559	3.95297
GPX4	0.274827	0.0297625	3.63865
TIMP3	3.49058	0.0352473	0.286486
LEF1	3.36484	0.0409593	0.297191
BNIP3L	4.55577	0.0478437	0.219502
IL6	7.46423	0.0533761	0.133972
GSR	3.50092	0.0549323	0.285639
SPTAN1	0.322728	0.0569957	3.09859
ETF1	3.45783	0.0577304	0.289199
GADD45B	3.06389	0.0588893	0.326383
CD44	0.307622	0.0706266	3.25074
CCND1	0.362404	0.0706696	2.75935
SAT1	0.367268	0.0741123	2.72281
RHOB	3.20378	0.0741816	0.312131
IER3	0.375808	0.0748718	2.66093
XIAP	3.17149	0.0769808	0.315309
FASLG	0.355562	0.0812	2.81245
SATB1	0.323862	0.0840765	3.08774
CCND2	0.3627	0.0870188	2.7571
TOP2A	3.02724	0.0893543	0.330334
PPP3R1	3.0286	0.0905089	0.330186
PDCD4	0.339285	0.0977337	2.94738
APP	0.340192	0.0994587	2.93951
PRF1	0.377279	0.0996213	2.65056
SQSTM1	0.378584	0.100788	2.64142
PMAIP1	2.85484	0.108071	0.350283
FAS	0.411342	0.112719	2.43107
BMF	0.397376	0.119863	2.51651
BID	0.441359	0.132824	2.26573
LGALS3	0.441915	0.134879	2.26288
BMP2	2.6179	0.140074	0.381986
MMP2	2.36414	0.146617	0.422987
EREG	2.55455	0.151813	0.391458
DIABLO	0.43756	0.163656	2.2854
CD38	0.458624	0.164138	2.18043
TIMP1	0.471407	0.167033	2.12131
SOD2	2.25505	0.170001	0.443449
H1F0	2.22334	0.177258	0.449774
GPX1	0.473449	0.18088	2.11216
ERBB2	0.48258	0.182125	2.0722
RELA	0.475625	0.183123	2.10249
BCL2L1	0.486786	0.184372	2.05429
CD14	0.47802	0.186352	2.09196
BCL2L2	2.08333	0.189757	0.480002
GSN	0.492597	0.196679	2.03006
SLC20A1	2.32574	0.198216	0.42997
ENO2	1.98971	0.204066	0.502585
ERBB3	0.504114	0.211356	1.98368
BCL2	1.95433	0.219081	0.511684
EGR3	1.97042	0.251963	0.507507
NEFH	0.538993	0.256403	1.85531
FDXR	0.532322	0.258917	1.87856
DAP	0.533544	0.260796	1.87426
LUM	1.89074	0.283642	0.528894
DNAJC3	1.78413	0.28777	0.560497
MCL1	2.00796	0.287857	0.498018
PLAT	1.79874	0.292728	0.555945
GADD45A	0.57194	0.302058	1.74843
HGF	1.78098	0.303095	0.561488
PEA15	0.577989	0.312444	1.73014
F2R	1.74395	0.321048	0.573411
PPT1	0.575284	0.321813	1.73827
CFLAR	0.584987	0.322708	1.70944
RARA	0.588039	0.332786	1.70057
PLCB2	0.594169	0.336747	1.68302
FEZ1	1.68077	0.33695	0.594965
IL18	0.595728	0.339459	1.67862
PSEN2	0.587898	0.342449	1.70098
CDKN1A	0.607857	0.354389	1.64512
ATF3	1.83381	0.355627	0.545313
IGFBP6	0.613002	0.366137	1.63132
CAV1	0.616582	0.372389	1.62184
GNA15	1.69045	0.378815	0.591559
IL1A	1.67811	0.383434	0.595907
F2	1.67439	0.388477	0.597232
BTG3	0.62216	0.393001	1.6073
CYLD	1.60819	0.396535	0.621818
PAK1	0.611216	0.410881	1.63608
SOD1	0.638779	0.424419	1.56549
BBC3	0.654836	0.431544	1.5271
DCN	1.5431	0.43916	0.648048
NEDD9	1.52737	0.448377	0.654719
CTH	1.49872	0.45548	0.667234
TXNIP	0.661518	0.459685	1.51167
SMAD7	1.48761	0.462429	0.672217
IFNGR1	0.672812	0.465308	1.4863
EBP	0.676139	0.469134	1.47899
AVPR1A	1.46804	0.474438	0.681181
IL1B	0.681693	0.476282	1.46694
IRF1	0.689977	0.492878	1.44932
GUCY2D	1.44642	0.509705	0.691361
BRCA1	0.699043	0.522865	1.43053
BCAP31	0.700341	0.524931	1.42788
TAP1	1.40956	0.525441	0.709441
CASP7	1.37106	0.561321	0.729362
BAX	0.733069	0.563032	1.36413
BCL10	1.40813	0.566669	0.710163
BAD	0.725963	0.569079	1.37748
MADD	1.33173	0.593322	0.750902
CREBBP	1.33051	0.598087	0.751593
TNFSF10	1.33344	0.607665	0.749942
PPP2R5B	1.31882	0.610742	0.758254
TSPO	0.768539	0.623501	1.30117
DNAJA1	0.768585	0.628117	1.30109
IFITM3	0.774916	0.63699	1.29046
KRT18	0.774037	0.637049	1.29193
RETSAT	1.27774	0.650956	0.782633
PTK2	1.26897	0.659578	0.788039
CASP2	1.25588	0.674482	0.796256
VDAC2	1.25399	0.675262	0.797455
CASP9	0.791243	0.675797	1.26383
WEE1	1.25526	0.685651	0.796645
CASP3	1.24275	0.687645	0.804666
DDIT3	1.23427	0.695679	0.810193
EMP1	1.2342	0.709018	0.81024
AIFM3	0.819443	0.711637	1.22034
TGFB2	0.820431	0.713174	1.21887
CASP8	0.824166	0.72113	1.21335
RNASEL	0.810223	0.724495	1.23423
GPX3	0.828138	0.727241	1.20753
HMGB2	1.20558	0.730471	0.829475
DNM1L	0.833303	0.733324	1.20004
CD2	0.832044	0.733549	1.20186
IFNB1	0.829349	0.737481	1.20576
HSPB1	0.835504	0.738045	1.19688
RHOT2	0.828821	0.738672	1.20653
CTNNB1	0.84478	0.754024	1.18374
BAK1	0.851024	0.765444	1.17505
ADD1	0.857646	0.775462	1.16598
CASP4	1.16436	0.778265	0.85884
PDGFRB	1.16183	0.779317	0.860713
DPYD	0.864615	0.785731	1.15658
CDC25B	0.866073	0.792071	1.15464
LMNA	0.862616	0.792992	1.15927
BIK	0.879628	0.810775	1.13684
MGMT	0.883222	0.816843	1.13222
ROCK1	1.12646	0.826591	0.887734
DFFA	1.12295	0.828956	0.890512
BTG2	1.12269	0.830708	0.890719
BCL2L11	1.11611	0.839821	0.895971
BIRC3	1.101	0.859085	0.908268
GSTM1	1.09742	0.862009	0.911226
BCL2L10	1.08267	0.882131	0.923646
CCNA1	1.07904	0.89219	0.926752
HMOX1	0.929377	0.892523	1.07599
CD69	1.07343	0.896049	0.931597
CDKN1B	1.06929	0.900441	0.9352
CASP6	0.937858	0.905949	1.06626
CDK2	1.06321	0.913384	0.940551
BGN	0.948818	0.922934	1.05394
ISG20	1.05075	0.927315	0.951706
JUN	1.04799	0.931024	0.954211
ANKH	1.03845	0.943777	0.962973
CASP1	1.03553	0.947949	0.965692
TIMP2	1.0246	0.964366	0.975992
DAP3	0.981246	0.971757	1.01911
IGF2R	0.988384	0.982676	1.01175
TNF	1.00777	0.988463	0.992288
GCH1	0.996909	0.995445	1.0031
LPPR4	NA	NA	NA
SC5DL	NA	NA	NA

### Sheet: Table 3
	Genes	Category	Name	PMID (CCGD)	NCBI Entrez Gene summary	UniProt summary
	ANXA1	Protein Coding	Annexin A1	26676752	This gene encodes a membrane-localized protein that binds phospholipids. This protein inhibits phospholipase A2 and has anti-inflammatory activity. Loss of function or expression of this gene has been detected in multiple tumors. [provided by RefSeq, Dec 2014]	Plays important roles in the innate immune response as effector of glucocorticoid-mediated responses and regulator of the inflammatory process. Has anti-inflammatory activity (PubMed:8425544). Plays a role in glucocorticoid-mediated down-regulation of the early phase of the inflammatory response (By similarity). Promotes resolution of inflammation and wound healing (PubMed:25664854). Functions at…
	TGFBR3	Protein Coding	Transforming Growth Factor Beta Receptor 3	26676752 27849608	This locus encodes the transforming growth factor (TGF)-beta type III receptor. The encoded receptor is a membrane proteoglycan that often functions as a co-receptor with other TGF-beta receptor superfamily members. Ectodomain shedding produces soluble TGFBR3, which may inhibit TGFB signaling. Decreased expression of this receptor has been observed in various cancers. Alternatively spliced transc…	Binds to TGF-beta. Could be involved in capturing and retaining TGF-beta for presentation to the signaling receptors.
	CLU	Protein Coding	Clusterin	24316982 22057237	The protein encoded by this gene is a secreted chaperone that can under some stress conditions also be found in the cell cytosol. It has been suggested to be involved in several basic biological events such as cell death, tumor progression, and neurodegenerative disorders. Alternate splicing results in both coding and non-coding variants.[provided by RefSeq, May 2011]	[Isoform 1]: Functions as extracellular chaperone that prevents aggregation of non native proteins (PubMed:11123922, PubMed:19535339). Prevents stress-induced aggregation of blood plasma proteins (PubMed:11123922, PubMed:12176985, PubMed:17260971, PubMed:19996109). Inhibits formation of amyloid fibrils by APP, APOC2, B2M, CALCA, CSN3, SNCA and aggregation-prone LYZ variants (in vitro) (PubMed:120…
	PSEN1	Protein Coding	Presenilin 1	24316982 26676752 27247392 22057237 27790711 27849608	Alzheimer's disease (AD) patients with an inherited form of the disease carry mutations in the presenilin proteins (PSEN1; PSEN2) or in the amyloid precursor protein (APP). These disease-linked mutations result in increased production of the longer form of amyloid-beta (main component of amyloid deposits found in AD brains). Presenilins are postulated to regulate APP processing through their effe…	Catalytic subunit of the gamma-secretase complex, an endoprotease complex that catalyzes the intramembrane cleavage of integral membrane proteins such as Notch receptors and APP (amyloid-beta precursor protein) (PubMed:15274632, PubMed:10545183, PubMed:10593990, PubMed:10206644, PubMed:10899933, PubMed:10811883, PubMed:12679784, PubMed:12740439, PubMed:25043039, PubMed:26280335, PubMed:30598546, …
	TNFRSF12A	Protein Coding	TNF Receptor Superfamily Member 12A	22057237		Receptor for TNFSF12/TWEAK. Weak inducer of apoptosis in some cell types. Promotes angiogenesis and the proliferation of endothelial cells. May modulate cellular adhesion to matrix proteins.
	GPX4	Protein Coding	Glutathione Peroxidase 4	26676752 22057237	The protein encoded by this gene belongs to the glutathione peroxidase family, members of which catalyze the reduction of hydrogen peroxide, organic hydroperoxides and lipid hydroperoxides, and thereby protect cells against oxidative damage. Several isozymes of this gene family exist in vertebrates, which vary in cellular location and substrate specificity. This isozyme has a high preference for …	Essential antioxidant peroxidase that directly reduces phospholipid hydroperoxide even if they are incorporated in membranes and lipoproteins (By similarity). Can also reduce fatty acid hydroperoxide, cholesterol hydroperoxide and thymine hydroperoxide (By similarity). Plays a key role in protecting cells from oxidative damage by preventing membrane lipid peroxidation (By similarity). Required to…
	TIMP3	Protein Coding	TIMP Metallopeptidase Inhibitor 3	22699621 22699621 28062688	This gene belongs to the TIMP gene family. The proteins encoded by this gene family are inhibitors of the matrix metalloproteinases, a group of peptidases involved in degradation of the extracellular matrix (ECM). Expression of this gene is induced in response to mitogenic stimulation and this netrin domain-containing protein is localized to the ECM. Mutations in this gene have been associated wi…	Complexes with metalloproteinases (such as collagenases) and irreversibly inactivates them by binding to their catalytic zinc cofactor. May form part of a tissue-specific acute response to remodeling stimuli. Known to act on MMP-1, MMP-2, MMP-3, MMP-7, MMP-9, MMP-13, MMP-14 and MMP-15.
	LEF1	Protein Coding	Lymphoid Enhancer Binding Factor 1	22057237	This gene encodes a transcription factor belonging to a family of proteins that share homology with the high mobility group protein-1. The protein encoded by this gene can bind to a functionally important site in the T-cell receptor-alpha enhancer, thereby conferring maximal enhancer activity. This transcription factor is involved in the Wnt signaling pathway, and it may function in hair cell dif…	Participates in the Wnt signaling pathway. Activates transcription of target genes in the presence of CTNNB1 and EP300. May play a role in hair cell differentiation and follicle morphogenesis. TLE1, TLE2, TLE3 and TLE4 repress transactivation mediated by LEF1 and CTNNB1. Regulates T-cell receptor alpha enhancer function. Binds DNA in a sequence-specific manner. PIAG antagonizes both Wnt-dependent…
	BNIP3L	Protein Coding	BCL2 Interacting Protein 3 Like	24316982 26676752 22057237 24316982 26676752 22057237	This gene encodes a protein that belongs to the pro-apoptotic subfamily within the Bcl-2 family of proteins. The encoded protein binds to Bcl-2 and possesses the BH3 domain. The protein directly targets mitochondria and causes apoptotic changes, including loss of membrane potential and the release of cytochrome c. [provided by RefSeq, Feb 2015]	Induces apoptosis. Interacts with viral and cellular anti-apoptosis proteins. Can overcome the suppressors BCL-2 and BCL-XL, although high levels of BCL-XL expression will inhibit apoptosis. Inhibits apoptosis induced by BNIP3. Involved in mitochondrial quality control via its interaction with SPATA18/MIEAP: in response to mitochondrial damage, participates in mitochondrial protein catabolic proc…

### Sheet: Table 4
						Comparison with previous prognostic genes
			Gene	PMID	HR (>median)	p-val	C	%95 CI L	%95 CI U	logrank-p
			KLK10	30614796	0.307985	0.0355549	0.687541	0.102711	0.923513	0.030624
			KLK7	30614796	0.333156	0.0492568	0.673956	0.11139	0.99643	0.0431291
			SDC4	30614796	0.413639	0.106426	0.554009	0.141644	1.20793	0.104529
			ITIH5	19809427	2.02293	0.234817	0.536117	0.632689	6.46805	0.215495
			SDC1	30614796	0.521732	0.244811	0.514579	0.174296	1.56173	0.234157
			MUC1	15172984	1.81429	0.315134	0.624917	0.567448	5.80081	0.297534
			DHRS3	18676742	0.616426	0.372147	0.559974	0.213025	1.78374	0.368999
			VHL	29340905	1.60224	0.385041	0.480119	0.553083	4.6416	0.382015
			CST6	18676742	1.60224	0.385041	0.480119	0.553083	4.6416	0.382015
			SPP1	18676742	1.46893	0.492296	0.616302	0.490142	4.40232	0.485655
			FMO1	30757917	1.41459	0.518018	0.543738	0.494204	4.04904	0.519034
			S100A4	16265347	0.740067	0.574831	0.435719	0.258525	2.11855	0.575527
			CXCL14	18676742	0.755502	0.601677	0.41882	0.263655	2.16489	0.602248
			UHRF1	19809427	0.789573	0.659253	0.49271	0.276255	2.25671	0.659621
			ALOX5	30614796	1.21145	0.723161	0.621272	0.419166	3.50126	0.72216
			SLPI	30614796	1.21201	0.731363	0.606693	0.404368	3.63273	0.729201
			GDF15	30614796	0.831059	0.732972	0.410537	0.287037	2.40617	0.734252
			FOXE1	31129275	0.852471	0.768038	0.600398	0.29514	2.46224	0.767303
			SFRP2	30614796	1.17647	0.771951	0.585818	0.39198	3.53102	0.770374
			FOXF1	31498939	1.00913	0.986482	0.511597	0.352681	2.88743	0.986482

### Sheet: Table 5
			S.no	Model	HR	p-val	C	%95 CI L	%95 CI U	Logrank-p
			1	Voting based	41.59	3.36 x10-4	0.84	5.42	319.17	3.80 x10-8
			2	PI	17.55	5.88 x10-3	0.65	2.29	134.72	6.73 x10-5
			3	RF	3.09	8.43 x10-2	0.68	0.86	11.09	5.91 x10-2
			4	Linear	1.59	3.98 x10-1	0.54	0.54	4.65	4.04 x10-1
			5	KNN	1.09	8.68 x10-1	0.56	0.38	3.12	8.68 x10-1
			6	Lasso	1.07	9.06 x10-1	0.52	0.37	3.08	9.06 x10-1
			7	ElasticNet	1.07	9.06 x10-1	0.52	0.37	3.08	9.06 x10-1
			8	LassoLars	1.06	9.18 x10-1	0.52	0.37	3.06	9.18 x10-1
			9	Ridge	0.84	7.43 x10-1	0.5	0.29	2.42	7.44 x10-1
			*boldface represents statistically significant results (p-val, logrank p<0.05). MLR hyperparameters and evaluation statistics are provided in S1 Table 6.

### Sheet: Table 6
		Model	Hyperparameters
		Linear Regression	fit_intercept	normalize	copy_X	n_jobs
			FALSE	TRUE	TRUE	-1
		Lasso Regression	fit_intercept	normalize	copy_X	precompute	max_iter	tol	warm_start	positive	random_state
			FALSE	TRUE	TRUE	FALSE	1000	0.0001	TRUE	TRUE	1
		Ridge Regression	fit_intercept	normalize	copy_X	tol	solver
			TRUE	TRUE	TRUE	0.001	lsqr
		Random Forest Regression	n_estimators	max_depth	random_state
			100	2	1
		Lasso Lars Regression	alpha	precompute	max_iter	fit_intercept	normalize	positive
			0.1	TRUE	100	FALSE	TRUE	TRUE
		Elastic Net Regression	l1_ratio	precompute	tol	copy_X	warm_start	positive	alpha	max_iter	fit_intercept	normalize
			0	FALSE	0.0001	TRUE	TRUE	TRUE	0.1	1000	FALSE	TRUE
		KNN Regression	n_neighbors	weights	algorithm	p
			6	uniform	auto	2
		Model Performance Statistics
		Model	MAE (months)	RMSE (months)
		Linear Regression	18.7266	26.1248
		Lasso Regression	20.1326	27.4418
		Ridge Regression	20.3581	27.5762
		SVR	16.279	28.037
		Random Forest Regression	20.4929	27.9392
		Lasso Lars Regression	20.0783	27.431
		Elastic Net Regression	20.1326	27.4417
		KNN Regression	21.0635	29.7435

### Sheet: Table 7
Hybrid Model	HR	p-val	C	%95 CI L	%95 CI U	logrank-p
Age(>45)+9-Gene_Voting_Model	52.926	0.000137155	0.861829	6.88213	407.019	3.73722e-09
Age(>50)+9-Gene_Voting_Model	54.0207	0.000125812	0.865805	7.03047	415.084	2.87312e-09
Age(>55)+9-Gene_Voting_Model	54.3687	0.000122362	0.868125	7.07822	417.612	2.62367e-09
Age(>60)+9-Gene_Voting_Model	54.8238	0.000117982	0.871769	7.14097	420.902	2.32351e-09
Age(>65)+9-Gene_Voting_Model	57.0384	0.00010003	0.877071	7.43782	437.41	1.43699e-09
Age(>70)+9-Gene_Voting_Model	18.6608	8.12498e-06	0.736912	5.15999	67.486	3.70561e-07

### Sheet: Table 8
					Screened Small Molecules from Cmap2
					rank	cmap name	mean	n	enrichment	p
					1	lomustine	-0.709	4	-0.908	0.0001
					2	flucloxacillin	-0.668	4	-0.902	0.00016
					3	anisomycin	-0.797	4	-0.9	0.00016
					4	deferoxamine	0.507	8	0.663	0.00066
					5	adiphenine	-0.593	5	-0.803	0.00068
					6	semustine	-0.678	4	-0.849	0.00095
					7	medrysone	0.523	6	0.721	0.00127
					8	viomycin	-0.584	4	-0.835	0.00133
					9	PHA-00745360	-0.391	8	-0.629	0.00146
					10	khellin	-0.528	5	-0.751	0.00178
